# Prion-induced heritable states in *Caenorhabditis elegans*

**DOI:** 10.64898/2026.09.27.753494

**Authors:** Orkan Ilbay, Rebecca A. Zabinsky, Thomas Lozanoski, Daniel F. Jarosz, Andrew Fire

**Affiliations:** Department of Pathology, Stanford University School of Medicine, Stanford, United States; Department of Chemical & Systems Biology, Stanford University School of Medicine, Stanford, United States; Department of Developmental Biology, Stanford University School of Medicine, Stanford, United States; Department of Genetics, Stanford University School of Medicine, Stanford, United States

## Abstract

Self-replicating protein conformations can encode persistent epigenetic states that underlie prion diseases and contribute to age-related neurodegenerative disorders in mammals. In fungi, such conformers are transmitted through mitosis and meiosis, enabling robust inheritance of diverse phenotypes. Whether analogous transgenerational protein-based inheritance extends beyond unicellular systems to metazoans remains unknown. Here, we address this question in *C. elegans*, a genetically tractable, short-lived animal well suited for tracking the transmission of heritable information across generations. We found that a yeast prion domain, when fused to a host protein, induced a heritable altered state that arose at elevated temperatures and persisted across generations at lower temperatures. The emergence of this state depended on known prionogenic yeast repeats, while the state itself was reversible and behaved semi-dominantly in crosses, consistent with a protein-based epigenetic mechanism. These findings provide direct evidence that protein domains capable of adopting self-replicating conformers can encode heritable information in an animal.
