## Supplemental table 1 for "Prion-induced heritable states in *Caenorhabditis elegans*"

### Sheet: Sheet1
Strain	Genotype	Description / use in this study	Source
PD9295	hsp-16.41(cc9295[mCherry::hsp-16.41]) V	Figures 2F, 5	Ilbay et al., 2026
PD10213	znf-236(cc10213[2929 bp deletion]) I; hsp-16.41(cc9295[mCherry::hsp-16.41]) V	Figures 2F, 1G, 5	Ilbay et al., 2026
PD10293	znf-236(cc10293[Ure2PD(1-65aa)::znf-236]) I; hsp-16.41(cc9295[mCherry::hsp-16.41]) V	Figure 2F	This study
PD10290	znf-236(cc10290[znf-236::Ure2PD(1-65aa)]) I; hsp-16.41(cc9295[mCherry::hsp-16.41]) V	Figure 2F	This study
PD10297	znf-236(cc10297[Sup35NM::znf-236]) I; hsp-16.41(cc9295[mCherry::hsp-16.41]) V	Figures 2F, 3C	This study
PD1130	znf-236(cc1130[znf-236::Sup35NM]) I; hsp-16.41(cc9295[mCherry::hsp-16.41]) V	Figures 2F, 2G, 3, 4, 5, 6	This study
PD1121	znf-236(cc1121[ZNF-236::Sup35NMΔ4OPR]) I; hsp-16.41(cc9295[mCherry::hsp-16.41]) V	Figures 2F, 3B	This study
PD10207	znf-236(cc1130[znf-236::Sup35NM] I; hjSi20 [myo-2p::mCherry::unc-54 3primeUTR] IV; hsp-16.41(cc10203[ceGFP::hsp-16.41]) V	Figure 5	This study
PD1127	znf-236(cc10213[2929 bp deletion]) I; ccTi1594[mex-5p::gfp::gpr-1::smu-1 3prime UTR, cbr-unc-119(+), III:680195] umnIs7 [myo-2p::GFP + NeoR, III:9421936], unc-119(ed3) III; hsp-16.41(cc9295[mCherry::hsp-16.41]) V	Figure 6	This study
PD1134	znf-236(cc1130[znf-236::Sup35NM]) I; ccTi1594[mex-5p::gfp::gpr-1::smu-1 3prime UTR, cbr-unc-119(+), III:680195], unc-119(ed3) III; hsp-16.41(cc9295[mCherry::hsp-16.41]) V	Figure 6	This study
PD1136	znf-236(cc1130[znf-236::Sup35NM] I; hjSi20 [myo-2p::mCherry::unc-54 3primeUTR] IV; hsp-16.2(cc6443[hsp-16.2p::gfp]) V	Figure 6	This study
