## Supplemental table 2 for "Prion-induced heritable states in *Caenorhabditis elegans*"

### Sheet: Sheet1
Gene	Allele	Fusion orientation	Insert	Insert (aa)	Insert boundaries with ZNF-236	Repair template ID	Repair template sequence	Guide RNA name	Guide RNA sequence	Screening primers
znf-236	10293	N	Ure2PD	MNNNGNQVSNLSNALRQVNIGNRNSNTTTDQSNINFEFSTGVNNNNNNNSSSNNNNVQNNNSGR	MDYDPS<insert>QYRERNNASWDR…	AF-OI-568 (Twist Bioscience)	CCCAATTTTCCATATTTCCCGCAGAAAATGGATTACGACCCGTCCATGAACAATAACGGAAACCAAGTATCTAACTTGTCTAATGCTTTGCGACAAGTCAATATCGGTAATCGAAATTCCAATACAACAACGGATCAATCGAATATTAATTTTGAGTTTTCTACAGGAGTGAATAACAATAACAACAACAACTCTTCGTCCAATAATAACAACGTTCAGAACAACAACTCAGGAAGACAATATCGGGAGCGAAACAACGCCTCCTGGGACCGAATCCGGCACGAAAACGCGGCCAGTGTGCGATCGG	AF-OI-566	/AltR1/rUrU rCrGrC rUrCrC rCrGrA rUrArU rUrGrG rGrArC rGrUrU rUrUrA rGrArG rCrUrA rUrGrC rU/AltR2/	AF-OI-451, AF-OI-563
znf-236	10297	N	Sup35NM	SDSNQGNNQQNYQQYSQNGNQQQGNNRYQGYQAYNAQAQPAGGYYQNYQGYSGYQQGGYQQYNPDAGYQQQYNPQGGYQQYNPQGGYQQQFNPQGGRGNYKNFNYNNNLQGYQAGFQPQSQGMSLNDFQKQQKQAAPKPKKTLKLVSSSGIKLANATKKVGTKPAESDKKEEEKSAETKEPTKEPTKVEEPVKKEEKPVQTEEKTEEKSELPKVEDLKISESTHNTNNANVTSADALIKEQEEEVDDEVVND	MDYDPS<insert>QYRERNNASWDR…	PCR#128 Primers: AF-OI-590, AF-OI-591	ccatatttcccgcagaaaatggattacgacccgtccTCAGATTCTAACCAGGGAAACAACCAGCAGAACTACCAGCAATATTCACAGgttagtttaaaaaaaattcaattcatttttcttgtgaattatttaataaaattataacaattatcattacagAATGGCAACCAACAGCAGGGCAATAATCGTTATCAAGGATACCAGGCATATAACGCTCAAGCTCAGCCGGCCGGAGGATACTACCAAAATTATCAAGGATACAGCGGTTATCAGCAAGGAGGTTACCAACAATATAACCCAGACGCGGGTTATCAGCAACAATACAATCCGCAGgtaagacttttctaaatagttgttttttctaattatttaaaatttagGGAGGATACCAGCAATACA…	AF-OI-566	/AltR1/rUrU rCrGrC rUrCrC rCrGrA rUrArU rUrGrG rGrArC rGrUrU rUrUrA rGrArG rCrUrA rUrGrC rU/AltR2/	AF-OI-451, AF-OI-563
znf-236	10290	C	Ure2PD	MNNNGNQVSNLSNALRQVNIGNRNSNTTTDQSNINFEFSTGVNNNNNNNSSSNNNNVQNNNSGR	...DEQPVIPP<insert>PVAHTAPIN*	AF-OI-567 (Twist Bioscience)	GGAACACGATTCCTCGACATGGACCCCCTTCTCACACACATCCGGCAGGAACACGATGAGCAGCCCGTTATTCCGCCGATGAACAATAACGGAAACCAAGTATCTAACTTGTCTAATGCTTTGCGACAAGTCAATATCGGTAATCGAAATTCCAATACAACAACGGATCAATCGAATATTAATTTTGAGTTTTCTACAGGAGTGAATAACAATAACAACAACAACTCTTCGTCCAATAATAACAACGTTCAGAACAACAACTCAGGAAGAAGACCTGTTGCGCATACTGCTCCGATTAATTGAATTTTCAAATTTTAGAACCTATTTTTTTAGCATACTTTAGCATATATTTGATCTCC	AF-OI-379	/AltR1/rGrU rArUrG rCrGrC rArArC rArGrG rUrCrU rCrGrG rGrUrU rUrUrA rGrArG rCrUrA rUrGrC rU/AltR2/	AF-OI-371, AF-OI-372, AF-OI-373, AF-OI-374
znf-236	cc1130	C	Sup35NM	SDSNQGNNQQNYQQYSQNGNQQQGNNRYQGYQAYNAQAQPAGGYYQNYQGYSGYQQGGYQQYNPDAGYQQQYNPQGGYQQYNPQGGYQQQFNPQGGRGNYKNFNYNNNLQGYQAGFQPQSQGMSLNDFQKQQKQAAPKPKKTLKLVSSSGIKLANATKKVGTKPAESDKKEEEKSAETKEPTKEPTKVEEPVKKEEKPVQTEEKTEEKSELPKVEDLKISESTHNTNNANVTSADALIKEQEEEVDDEVVND	...DEQPVIPP<insert>PVAHTAPIN*	PCR#94 Primers: AF-OI-491, AF-OI-492	tccggcaggaacacgatgagcagcccgttattccgccgTCAGATTCTAACCAGGGAAACAACCAGCAGAACTACCAGCAATATTCACAGgttagtttaaaaaaaattcaattcatttttcttgtgaattatttaataaaattataacaattatcattacagAATGGCAACCAACAGCAGGGCAATAATCGTTATCAAGGATACCAGGCATATAACGCTCAAGCTCAGCCGGCCGGAGGATACTACCAAAATTATCAAGGATACAGCGGTTATCAGCAAGGAGGTTACCAACAATATAACCCAGACGCGGGTTATCAGCAACAATACAATCCGCAGgtaagacttttctaaatagttgttttttctaattatttaaaatttagGGAGGATACCAGCAATA…	AF-OI-379	/AltR1/rGrU rArUrG rCrGrC rArArC rArGrG rUrCrU rCrGrG rGrUrU rUrUrA rGrArG rCrUrA rUrGrC rU/AltR2/	AF-OI-371, AF-OI-372, AF-OI-373, AF-OI-374
znf-236	cc1121	C	Sup35NMΔ4OPR	SDSNQGNNQQNYQQYSQNGNQQQGNNRYQGYQAYNAQAQPAGGYYQNYQGYSGYPQGGRGNYKNFNYNNNLQGYQAGFQPQSQGMSLNDFQKQQKQAAPKPKKTLKLVSSSGIKLANATKKVGTKPAESDKKEEEKSAETKEPTKEPTKVEEPVKKEEKPVQTEEKTEEKSELPKVEDLKISESTHNTNNANVTSADALIKEQEEEVDDEVVND	...DEQPVIPP<insert>PVAHTAPIN*	AF-OI-624 (Twist Bioscience)	AATTCAACTGTAAACTGTGTGGAACACGATTCCTCGACATGGACCCCCTTCTCACACACATCCGGCAGGAACACGATGAGCAGCCCGTTATTCCGCCGTCAGATTCTAACCAGGGAAACAACCAGCAGAACTACCAGCAATATTCACAGGTTAGTTTAAAAAAAATTCAATTCATTTTTCTTGTGAATTATTTAATAAAATTATAACAATTATCATTACAGAATGGCAACCAACAGCAGGGCAATAATCGTTATCAAGGATACCAGGCATATAACGCTCAAGCTCAGCCGGCCGGAGGATACTACCAAAATTATCAAGGATACAGCGGTTATCCTCAAGGCGGACGAGGAAATTATAAGAATTTTAATTACAACAATAATCTCCAAGGCTACCAAGCCG…	AF-OI-379	/AltR1/rGrU rArUrG rCrGrC rArArC rArGrG rUrCrU rCrGrG rGrUrU rUrUrA rGrArG rCrUrA rUrGrC rU/AltR2/	AF-OI-371, AF-OI-372, AF-OI-373, AF-OI-374
